## Supplementary material for "Intratumoral gene delivery of 4-1BBL boosts IL-12-triggered anti-glioblastoma immunity": List of Primers for the manuscript

### Sheet: Sheet1
Primers
	Target		Sequence
1	mTCF1	Forward	CCTGCGGATATAGACAGCACTTC
	mTCF1	Reverse	TGTCCAGGTACACCAGATCCCA
2	Pd-l1	Forward	TGCGGACTACAAGCGAATCACG
	Pd-l1	Reverse	CTCAGCTTCTGGATAACCCTCG
3	Pdcd1	Forward	CGGTTTCAAGGCATGGTCATTGG
	Pdcd1	Reverse	TCAGAGTGTCGTCCTTGCTTCC
4	mCherry 41BBL	Forward	AGGTGACCAAGGGTGGC
	mCherry 41BBL	Reverse	GCAGGGAGGAGTCCTGG
5	41bbl construct	Forward	ACAGAGACTGGGAGCTGTCTT
	41bbl construct	Reverse	GAAGCGCATGAACTCCTTGATGA
6	m41bbl	Forward	CCCTGTTTCCCACATTGGCTGC
	m41bbl	Reverse	CTCCATCTTGGCTGTGCCAGTT
7	41BBL cdna	Forward	CAGCAGGTACTTCGTGCCCC
	41BBL cdna	Reverse	CCCACACTGAGGCGGTG
8	m4-1BB Receptor	Forward	CCAAGTACCTTCTCCAGCATAGG
	m4-1BB Receptor	Reverse	GCGTTGTGGGTAGAGGAGCAAA
9	IL-12RA	Forward	GACACCAAAGGTGACCTCACAG
	IL-12RA	Reverse	CTGTCTCTGTGGTCATTGCGGT
10	IL-12a	Forward	ACGAGAGTTGCCTGGCTACTAG
	IL-12a	Reverse	CCTCATAGATGCTACCAAGGCAC
11	IL-12b	Forward	TTGAACTGGCGTTGGAAGCACG
	IL-12b	Reverse	CCACCTGTGAGTTCTTCAAAGGC
12	IL-12RB1	Forward	GGACTGGAATGTGTCTGAAGAGG
	IL-12RB1	Reverse	CCACGAATGTCACCAAGCACAC
13	IL-12RB2	Forward	TTGGACGGCATCAGTGTCTGCA
	IL-12RB2	Reverse	TCCGACTTTGCAGAGACCTGGT
14	GFAP	Forward	TGCCACGCTTCTCCTTGT
	GFAP	Reverse	GCGTCTGTGAGGTCTGCAAAC
	GFAP	Reverse	TTCAGCTGCCAGCGCC
15	CD-101	Forward	GGTGTCAGAGAGACTCCAGAAC
	CD-101	Reverse	TCACTTGTGGCTGACGGCTCAT
16	Havcr2 (TIM-3)	Forward	ACAGACACTGGTGACCCTCCAT
	Havcr2 (TIM-3)	Reverse	CAGCAGAGACTCCCACTCCAAT
17	Actb	Forward	CATTGCTGACAGGATGCAGAAGG
	Actb	Reverse	TGCTGGAAGGTGGACAGTGAGG
18	Itgam (CD11b)	Forward	TACTTCGGGCAGTCTCTGAGTG
	Itgam (CD11b)	Reverse	ATGGTTGCCTCCAGTCTCAGCA
19	Ifng	Forward	CAGCAACAGCAAGGCGAAAAAGG
	Ifng	Reverse	TTTCCGCTTCCTGAGGCTGGAT
20	Gzmb	Forward	CAGGAGAAGACCCAGCAAGTCA
	Gzmb	Reverse	CTCACAGCTCTAGTCCTCTTGG
21	Tcf7	Forward	CCTGCGGATATAGACAGCACTTC
	Tcf7	Reverse	TGTCCAGGTACACCAGATCCCA
22	Parp1	Forward	CTCTCCCAGAACAAGGACGAAG
	Parp1	Reverse	CCGCTTTCACTTCCTCCATCTTC
23	Caspase 3	Forward	GGAGTCTGACTGGAAAGCCGAA
	Caspase 3	Reverse	CTTCTGGCAAGCCATCTCCTCA
24	Neun	Forward	CACCACTCTCTTGTCCGTTTGC
	Neun	Reverse	GGCTGAGCATATCTGTAAGCTGC
25	Chat	Forward	GCTTGAATGGAGCGAATCGTTGG
	Chat	Reverse	CACCAGGACGATGCCATCAAAAG
26	AAV RNA	Forward	CTAGAGACTACAAAGACCACGACGGT
	AAV RNA	Reverse	AGGGGCACGAAGTACCTGC
